# Positive selection of neuregulin 1 (NRG-1) among three long-lived vertebrates

**DOI:** 10.1101/2023.03.18.533285

**Authors:** Neil Copes, Clare-Anne Edwards Canfield

**Affiliations:** Moirai Conservation and Research, Dade City, FL, USA

## Abstract

Maximum lifespan is a species-specific trait that can vary over a broad range, even between closely related species. We selected the few long-lived vertebrates for which reference genome data is available, specifically the blue whale *Balaenoptera musculus* and the Pinta Island tortoise *Chelonoidis abingdonii*. For these species, we used established methods of CpG dinucleotide analysis and allometric estimation to compare predicted maximum longevity with the maximum longevities reported in the AnAge database and in the literature. Additionally, we compared protein sequences between these species and closely related short-lived vertebrates. Orthologous protein sequences with higher pairwise alignment scores between either long-lived species, or between short-lived species, than between long-lived and short-lived relatives were identified. High-scoring orthologs were investigated for evidence of positive selection and convergent evolution, and for evidence of deleterious effect on phenotype. Analysis revealed no evidence for either convergent evolution or predicted deleterious protein sequences changes within these orthologs, however evidence of positive selection was identified in two genes: NRG-1 and GALNT17. Further comparison to protein sequences from the long-lived bowhead whale (*Balaena mysticetus*) additionally supported NRG-1 as exhibiting evidence of positive selection among the selected long-lived species.
