## Supplementary material for "Positive selection of neuregulin 1 (NRG-1) among three long-lived vertebrates": Table S1

### Sheet: Table S1
Sequence Name	hgnc_symbol	High-scoring Group
60S ribosomal protein L17	RPL17	Short-lived
actin-related protein 2	ACTR2	Both groups
alpha-soluble NSF attachment protein	NAPA	Short-lived
Ankyrin repeat family A protein 2	ANKRA2	Long-lived
Cullin-5	CUL5	Long-lived
dystrophin	DMD	Short-lived
E3 ubiquitin-protein ligase MARCHF1	MARCHF1	Long-lived
E3 ubiquitin-protein ligase MARCHF3	MARCHF3	Short-lived
eukaryotic translation initiation factor 6	EIF6	Short-lived
exportin-6-like	XPO6	Short-lived
glucocorticoid-induced transcript 1 protein	GLCCI1	Short-lived
multifunctional protein ADE2	PAICS	Short-lived
N,N(G)-dimethylarginine dimethylaminohydrolase 1	DDAH1	Short-lived
phospholipid phosphatase-related protein type 1	PLPPR1	Short-lived
polypeptide N-acetylgalactosaminyltransferase 13	GALNT13	Short-lived
polypeptide N-acetylgalactosaminyltransferase 17	GALNT17	Short-lived
Pro-neuregulin-1, membrane-bound isoform	NRG1	Long-lived
protein argonaute-1	AGO1	Short-lived
protein FAM76A-like	FAM76A	Short-lived
protein transport protein Sec61 subunit alpha	SEC61A	Both groups
putative thiamine transporter SLC35F3	SLC35F3	Short-lived
RAC-gamma serine/threonine-protein kinase	AKT3	Long-lived
sec1 family domain-containing protein 1	SCFD1	Short-lived
Septin-11	SEPTIN11	Long-lived
transcriptional enhancer factor TEF-1	TEAD1	Short-lived
Tropomyosin alpha-3 chain	TPM3	Long-lived
ubiquitin carboxyl-terminal hydrolase isozyme L3	UCHL3	Short-lived
Ubiquitin-conjugating enzyme E2 D2	UBE2D2	Long-lived
ubiquitin-conjugating enzyme E2 D3	UBE2D3	Short-lived
