## Supplementary material for "Positive selection of neuregulin 1 (NRG-1) among three long-lived vertebrates": Table S2

### Sheet: Table S2
Pathway / GO Term	Proteins Identified	p-value
acetylgalactosaminyltransferase activity(6)	2	0.0405291
Activated TLR4 signalling	2	0.0313393
Adaptive Immune System	7	9.01543e-06
Agrin in Postsynaptic Differentiation	2	0.0234969
Antigen processing: Ubiquitination & Proteasome degradation	3	0.00520091
Apoptosis-related network due to altered Notch3 in ovarian cancer	2	0.0186578
Cellular response to hypoxia	2	0.00313959
Cellular responses to stress	3	0.0182387
Class I MHC mediated antigen processing & presentation	4	0.00159756
DAP12 interactions	3	0.0109503
DAP12 signaling	3	0.00997293
Dilated cardiomyopathy	2	0.034644
Disease	3	0.0335956
DNA methylation	1	0.0463773
DNA modification cofactor	1	0.0353501
Downregulation of ERBB2:ERBB3 signaling	2	0.00202338
Downstream signal transduction	3	0.00997293
Downstream signaling events of B Cell Receptor (BCR)	3	0.0022948
Downstream signaling of activated FGFR1	3	0.00977941
Downstream signaling of activated FGFR2	3	0.00977941
Downstream signaling of activated FGFR3	3	0.00977941
Downstream signaling of activated FGFR4	3	0.00977941
EGFR Inhibitor Pathway, Pharmacodynamics	2	0.0440051
ErbB Signaling Pathway	2	0.0186578
Fc epsilon receptor (FCERI) signaling	3	0.0133965
GAB1 signalosome	3	0.00159756
Hypertrophic cardiomyopathy (HCM)	2	0.034644
IKK complex recruitment mediated by RIP1	2	0.00505499
Internalization of ErbB1	2	0.0304896
Metabolism of proteins	4	0.00977941
mucin core 1 and core 2 O-glycosylation	2	0.0220568
Mucin type O-Glycan biosynthesis	2	0.00730173
Muscle contraction	2	0.0146501
MyD88-independent TLR3/TLR4 cascade	2	0.0241753
Negative regulators of RIG-I/MDA5 signaling	2	0.0218977
neurotransmitter receptor metabolic process(6)	2	0.0243269
NGF signalling via TRKA from the plasma membrane	3	0.0117366
O-linked glycosylation	2	0.0290744
O-linked glycosylation of mucins	2	0.0133965
Oxygen-dependent proline hydroxylation of Hypoxia-inducible Factor Alpha	2	0.00313959
PI-3K cascade:FGFR1	3	0.00159756
PI-3K cascade:FGFR2	3	0.00159756
PI-3K cascade:FGFR3	3	0.00159756
PI-3K cascade:FGFR4	3	0.00159756
PI3K events in ERBB2 signaling	3	0.00159756
PI3K events in ERBB4 signaling	3	0.00159756
PI3K/AKT activation	3	0.00159756
PI3K/AKT Signaling in Cancer	2	0.0214923
PIP3 activates AKT signaling	3	0.00159756
polypeptide N acetylgalactosaminyltransferase activity(7)	2	0.0405291
Proteasome Degradation	3	0.00083334
Protein processing in endoplasmic reticulum	3	0.00730173
protein ubiquitylation	2	0.031771
Regulation of Hypoxia-inducible Factor (HIF) by oxygen	2	0.00313959
ribosome binding(5)	2	0.0427682
Role of LAT2/NTAL/LAB on calcium mobilization	3	0.00313959
RTK(core)	2	0.0461055
Signaling by EGFR	3	0.0107903
Signaling by ERBB2	4	0.00159756
Signaling by ERBB4	3	0.00977941
Signaling by FGFR	3	0.00977941
Signaling by FGFR1	3	0.00977941
Signaling by FGFR2	3	0.00977941
Signaling by FGFR3	3	0.00977941
Signaling by FGFR4	3	0.00977941
Signaling by PDGF	3	0.0112265
Signaling by SCF-KIT	3	0.00977941
Signaling by the B Cell Receptor (BCR)	3	0.00460819
Signalling by NGF	3	0.0196292
SRP-dependent cotranslational protein targeting to membrane	2	0.0335956
Striated Muscle Contraction	2	0.0186578
Toll Like Receptor 3 (TLR3) Cascade	2	0.0241753
Toll Like Receptor 4 (TLR4) Cascade	2	0.0341377
Toll-Like Receptors Cascades	2	0.0453293
TRIF-mediated TLR3/TLR4 signaling	2	0.0241753
ubiquitin conjugating enzyme activity(6)	2	0.0405291
ubiquitin like protein conjugating enzyme activity(5)	2	0.0405291
Ubiquitin mediated proteolysis	3	0.00730173
