## Supplementary material for "Positive selection of neuregulin 1 (NRG-1) among three long-lived vertebrates": Table S3

### Sheet: Sheet1
		Long-lived										Short-lived
		Balaenoptera musculus					Chelonoidis abingdonii					Delphinapterus leucas					Lagenorhynchus obliquidens					Mauremys reevesii
protein	hgnc_symbol	a1 lnL	a0 lnL	2ΔL	x2 p-value	p-value	a1 lnL	a0 lnL	2ΔL	x2 p-value	p-value	a1 lnL	a0 lnL	2ΔL	x2 p-value	p-value	a1 lnL	a0 lnL	2ΔL	x2 p-value	p-value	a1 lnL	a0 lnL	2ΔL	x2 p-value	p-value
60S ribosomal protein L17	RPL17	-1289.86	-1289.86	0	1	0.5	-1242.58	-1211.12	62.9145	2.109e-15	1.0545e-15	-1289.92	-1289.92	0	1	0.5	-1289.92	-1289.92	0	1	0.5	-1289.92	-1289.92	0	1	0.5
Actin-related protein 2	ACTR2	-2365.54	-2365.54	0	1	0.5	-2365.54	-2365.54	0	1	0.5	-2365.54	-2365.54	0	1	0.5	-2365.54	-2365.54	1.8e-05	1	0.5	-2365.54	-2365.54	0	1	0.5
Alpha-soluble NSF attachment protein	NAPA	-2535.57	-2486.03	99.0844	0	0	-2559.68	-2559.68	0	1	0.5	-2559.68	-2559.68	0	1	0.5	-2559.68	-2559.68	0	1	0.5	-2559.41	-2559.41	0	1	0.5
Ankyrin repeat family A protein 2	ANKRA2	-2670.8	-2670.8	2e-06	1	0.5	-2670.8	-2670.8	0	1	0.5	-2670.8	-2670.8	0	1	0.5	-2670.8	-2670.8	0	1	0.5	-2670.8	-2670.8	0	1	0.5
Cullin-5	CUL5	-4105.1	-4105.1	0	1	0.5	-4102.31	-4102.31	0	1	0.5	-4105.1	-4105.1	0	1	0.5	-4105.1	-4105.1	6e-06	1	0.5	-4105.1	-4105.1	6e-06	1	0.5
Dystrophin	DMD	-24921.5	-24621.5	600.064	0	0	-24989.6	-24989.6	0	1	0.5	-24989.5	-24923.8	131.395	0	0	-24990	-24962.3	55.4765	9.459e-14	4.7295e-14	-24990.2	-24990.2	0	1	0.5
E3 ubiquitin-protein ligase MARCHF1	MARCHF1	-4327.07	-4327.07	0	1	0.5	-4326.6	-4326.39	0.411244	0.5214	0.2607	-4327.07	-4327.07	0	1	0.5	-4326.21	-4287.02	78.383	0	0	-4322.68	-4264.19	116.984	0	0
E3 ubiquitin-protein ligase MARCHF3	MARCHF3	-1786.04	-1717.5	137.086	0	0	-1814.74	-1814.74	0	1	0.5	-1818.29	-1818.29	0	1	0.5	-1818.29	-1818.29	0	1	0.5	-1818.2	-1818.2	0	1	0.5
Eukaryotic translation initiation factor 6	EIF6	-1664.58	-1664.58	0	1	0.5	-1632.07	-1650.78	0	1.501e-10	7.505e-11	-1665.39	-1665.39	0	1	0.5	-1665.39	-1665.39	0	1	0.5	-1665.39	-1665.39	0	1	0.5
Exportin-6-like	XPO6	-8150.07	-8148.98	2.17119	0.1406	0.0703	-8235.58	-8174.33	122.513	0	0	-8256.86	-8256.86	0	1	0.5	-8256.86	-8256.86	0	1	0.5	-8256.49	-8256.45	0.069908	0.7915	0.39575
Glucocorticoid-induced transcript 1 protein	GLCCI1	-3854.59	-3799.8	109.574	0	0	-3861.34	-3861.34	0	1	0.5	-3861.34	-3861.34	0	1	0.5	-3861.34	-3861.34	0	1	0.5	-3861.17	-3861.17	0	1	0.5
Multifunctional protein ADE2	PAICS	-6438.43	-6438.43	0	1	0.5	-6438.34	-6438.34	0	1	0.5	-6438.4	-6438.38	0.044778	0.5033	0.25165	-6438.4	-6438.34	0.114348	0.7353	0.36765	-6438.29	-6438.29	0	1	0.5
N,N(G)-dimethylarginine dimethylaminohydrolase 1	DDAH1	-2918.21	-2866.53	103.368	0	0	-2939.26	-2939.26	0	1	0.5	-2939.26	-2939.26	0	1	0.5	-2939.26	-2939.26	0	1	0.5	-2939.26	-2939.26	0	1	0.5
Phospholipid phosphatase-related protein type 1	PLPPR1	-2016.01	-2015.59	0.831106	0.362	0.181	-2013.8	-2010.05	7.50383	0.006157	0.0030785	-2212.73	-2212.73	0	1	0.5	-2212.6	-2212.6	0	1	0.5	-2212.73	-2212.73	0	1	0.5
Polypeptide N-acetylgalactosaminyltransferase 13	GALNT13	-3927.44	-3863.56	127.75	0	0	-3957.38	-3957.38	0	1	0.5	-3958.52	-3958.52	0	1	0.5	-3945.53	-3891.12	108.81	0	0	-3958.36	-3958.36	0	1	0.5
polypeptide N-acetylgalactosaminyltransferase 17	GALNT17	-3961.82	-3919.18	85.281	0	0	-3979.17	-3961.62	35.1166	3.105e-09	1.5525e-09	-3987.67	-3987.67	0	1	0.5	-3987.32	-3987.32	1.6e-05	1	0.5	-3987.67	-3987.67	4.2e-05	1	0.5
Pro-neuregulin-1, membrane-bound isoform	NRG1	-5151.87	-5151.87	0	3.418e-07	1.709e-07	-5750.69	-5602.75	295.889	0	0	-5764.42	-5764.47	0	1	0.5	-5762.8	-5762.8	0	1	0.5	-5762.8	-5762.8	0	1	0.5
Protein argonaute-1	AGO1	-4697.97	-4697.97	0	1	0.5	-4700.96	-4700.96	0	1	0.5	-4700.96	-4700.96	4e-06	1	0.5	-4700.96	-4700.96	2e-06	1	0.5	-4700.96	-4700.96	0	1	0.5
Protein FAM76A-like	FAM76A	-2304.44	-2303.22	2.42518	0.1194	0.0597	-2329	-2306.13	45.7465	1.346e-11	6.73e-12	-2332.94	-2332.94	0	1	0.5	-2332.94	-2332.94	0	1	0.5	-2332.94	-2332.94	0	1	0.5
Protein transport protein Sec61 subunit alpha	SEC61A	-3818.35	-3825.56	0	1	0.5	-3858.77	-3858.77	0	1	0.5	-3862.91	-3862.91	0.001718	0.9671	0.48355	-3862.91	-3862.91	0	1	0.5	-3862.91	-3862.91	6.2e-05	0.992	0.496
Putative thiamine transporter SLC35F3	SLC35F3	-3526.99	-3526.65	0.683118	0.4085	0.20425	-3528.52	-3528.21	0.615002	0.4329	0.21645	-3529.99	-3529.99	0	1	0.5	-3529.95	-3529.95	0	1	0.5	-3529.99	-3529.99	0	1	0.5
RAC-gamma serine/threonine-protein kinase	AKT3	-3036.32	-3036.32	0	1	0.5	-3036.32	-3036.32	0	1	0.5	-3035.43	-3035.43	0	1	0.5	-3035.43	-3035.43	0	1	0.5	-3036.32	-3036.32	0	1	0.5
Sec1 family domain-containing protein 1	SCFD1	-4421.83	-4415.56	12.5322	0.0004	0.0002	-4406.06	-4334.95	142.219	0	0	-4401.63	-4315.92	171.429	0	0	-4421.8	-4421.8	0	1	0.5	-4422.38	-4415.69	13.3754	0.0002549	0.00012745
Septin-11	SEPTIN11	-2797.37	-2797.37	0	1	0.5	-2795.65	-2795.57	0.165006	0.4329	0.21645	-2797.37	-2797.37	0	1	0.5	-2797.37	-2797.37	0	1	0.5	-2793.67	-2785.22	16.8997	3.941e-05	1.9705e-05
Transcriptional enhancer factor TEF-1	TEAD1	-3523.36	-3498.59	49.5417	1.942e-12	9.71e-13	-3523.35	-3523.35	0	1	0.5	-3523.36	-3491.84	63.0409	1.998e-15	9.99e-16	-3523.36	-3523.36	0	1	0.5	-3520.02	-3514.66	10.7272	0.001056	0.000528
Tropomyosin alpha-3 chain	TPM3	-2549.56	-2549.56	0	1	0.5	-2549.56	-2549.56	0	1	0.5	-2549.56	-2549.56	0	1	0.5	-2496.16	-2462.92	66.4797	3.331e-16	1.6655e-16	-2549.56	-2549.56	0	1	0.5
Ubiquitin carboxyl-terminal hydrolase isozyme L3	UCHL3	-1734.74	-1734.74	4e-06	1	0.5	-1734.74	-1734.74	0	1	0.5	-1734.74	-1734.74	0	1	0.5	-1734.74	-1734.74	0	1	0.5	-1733.82	-1733.78	0.071652	0.7889	0.39445
Ubiquitin-conjugating enzyme E2 D2	UBE2D2	-1462.18	-1462.18	2e-06	1	0.5	-1462.18	-1462.18	6e-06	1	0.5	-1462.18	-1462.18	0	1	0.5	-1462.18	-1462.18	4e-06	1	0.5	-1455.83	-1409.42	92.8128	0	0
Ubiquitin-conjugating enzyme E2 D3	UBE2D3	-845.381	-845.381	0	1	0.5	-839.712	-829.408	20.608	5.636e-06	2.818e-06	-845.927	-845.927	0	1	0.5	-845.927	-845.927	1e-05	1	0.5	-845.927	-845.927	0	1	0.5
