## Supplementary material for "Positive selection of neuregulin 1 (NRG-1) among three long-lived vertebrates": Table S4

### Sheet: Sheet1
		Balaena mysticetus
protein	hgnc_symbol	a1 lnL	a0 lnL	2ΔL	x2 p-value	p-value		* Missing rows lack an identified ortholog
60S ribosomal protein L17	RPL17
Actin-related protein 2	ACTR2	-2389.59	-2389.59	0	1	0.5
Alpha-soluble NSF attachment protein	NAPA	-2614.11	-2614.11	0	1	0.5
Ankyrin repeat family A protein 2	ANKRA2	-2651.24	-2651.24	0	1	0.5
Cullin-5	CUL5	-4109.02	-4109.02	0	1	0.5
Dystrophin	DMD	-25010.6	-25010.6	0.00109	0.9735	0.48675
E3 ubiquitin-protein ligase MARCHF1	MARCHF1
E3 ubiquitin-protein ligase MARCHF3	MARCHF3
Eukaryotic translation initiation factor 6	EIF6
Exportin-6-like	XPO6	-8405.31	-8405.31	0	1	0.5
Glucocorticoid-induced transcript 1 protein	GLCCI1	-3874.85	-3874.85	1e-05	1	0.5
Multifunctional protein ADE2	PAICS	-7088.24	-7081.44	13.6053	0.0002255	0.00011275
N,N(G)-dimethylarginine dimethylaminohydrolase 1	DDAH1	-2997.94	-2997.94	0	1	0.5
Phospholipid phosphatase-related protein type 1	PLPPR1	-2421.86	-2402.74	38.2224	6.312e-10	3.156e-10
Polypeptide N-acetylgalactosaminyltransferase 13	GALNT13
polypeptide N-acetylgalactosaminyltransferase 17	GALNT17
Pro-neuregulin-1, membrane-bound isoform	NRG1	-6074.61	-6023.38	102.457	0	0
Protein argonaute-1	AGO1	-4727.51	-4727.51	2e-06	1	0.5
Protein FAM76A-like	FAM76A
Protein transport protein Sec61 subunit alpha	SEC61A	-3883.97	-3883.97	2.2e-05	1	0.5
Putative thiamine transporter SLC35F3	SLC35F3	-4030.19	-3937.81	184.752	0	0
RAC-gamma serine/threonine-protein kinase	AKT3
Sec1 family domain-containing protein 1	SCFD1	-4422.77	-4422.77	6e-06	1	0.5
Septin-11	SEPTIN11	-3001.46	-2978.93	45.07	1.901e-11	9.505e-12
Transcriptional enhancer factor TEF-1	TEAD1
Tropomyosin alpha-3 chain	TPM3	-2901.33	-2901.33	0	1	0.5
Ubiquitin carboxyl-terminal hydrolase isozyme L3	UCHL3	-1779.23	-1778.86	0.756884	0.3843	0.19215
Ubiquitin-conjugating enzyme E2 D2	UBE2D2
Ubiquitin-conjugating enzyme E2 D3	UBE2D3	-891.792	-891.668	0.24823	0.6183	0.30915
